# Benchmarking tissue- and cell type-of-origin deconvolution in cell-free transcriptomics

**DOI:** 10.64898/2026.03.05.709833

**Authors:** Alexis Ioannou, Elias T Friman, Carsten O Daub, Wendy A Bickmore, Simon C Biddie

## Abstract

Plasma cell-free RNA (cfRNA) reflects tissue- and cell-type-specific activity across pathological states and is a promising biomarker for organ injury and disease. Computational deconvolution methods are widely used to infer organ and cell-type contributions to cfRNA profiles. However, most were originally developed for single-tissue bulk transcriptomes and their performance in body-wide cfRNA settings, where any tissue or cell type can contribute, remains poorly characterised. Here, we present a systematic benchmarking of tissue- and cell type-of-origin deconvolution for plasma cfRNA that considers both methodological and reference-related sources of variability under realistic cfRNA simulation settings. We evaluated seven commonly used deconvolution methods across distinct algorithmic classes and multi-organ reference configurations derived from bulk and single-cell atlases. We assessed performance using simulation frameworks that model multi-organ mixtures, technical noise, and transcript degradation. We further examined deconvolution methods across multiple previously published clinical cfRNA cohorts spanning diverse disease contexts. Across both tissue- and cell-type-level analyses, deconvolution performance was strongly influenced by both method choice and reference parameters. Tissue-of-origin inference was comparatively robust across simulated and clinical datasets, recovering disease-associated organ signals and concordance with biochemical markers. In contrast, cell type-of-origin inference showed greater variability and reduced consistency across analytical settings, leading to divergent interpretations in both simulations and published clinical cfRNA cohorts. Together, these findings demonstrate that methodological and reference-related variability are major sources of uncertainty in cfRNA deconvolution, with tissue-level inference being more robust than cell-type-level inference. Our benchmarking framework provides guidance for reference selection and comparative interpretation in cfRNA deconvolution.
