## Supplementary tables S1 and S2 for "Benchmarking tissue- and cell type-of-origin deconvolution in cell-free transcriptomics"

### Sheet: Table S1-Tissue-GTEx-V8-Merge
Supplementary Table S1: Merging strategy for GTEx v8 tissues based on transcriptional similarity and shared biological function. The merged tissue groups were used to construct tissue-of-origin deconvolution reference data.
Main Sampling site	GTEx V8 tissue classification (Original data)	Merged Data
Subcutaneous tissue beneath the leg's skin sample.	Adipose - Subcutaneous.	Adipose
Adipose tissue on the large fold of parietal peritoneum that hangs down from the greater curvature of the stomach, passing in front of the small intestines.	Adipose - Visceral (Omentum)
Left, followed by the right if necessary for sufficient aliquots.	Adrenal Gland	Adrenal Gland
Ascending aorta or other thoracic regions (nonatherosclerotic).	Artery - Aorta	Arteries
Left and right, noncalcific regions only.	Artery - Coronary
Left Tibial. Peripheral tibial artery from gastrocnemius region	Artery - Tinial
Central posterior urinary bladder, trimming from the outer wall if necessary.	Bladder	Bladder
Amygdala (sampled at Miami Brain Bank and preserved as fresh frozen tissue).	Brain - Amygdala	Brain
Anterior cingulate cortex (sampled at Miami Brain Bank and preserved as fresh frozen tissue).	Brain - Anterior cingulate cortex (BA24)
Caudate (sampled at Miami Brain Bank and preserved as fresh frozen tissue).	Brain - Caudate (basal ganglia)
Cerebellar hemisphere (sampled at Miami Brain Bank and preserved as fresh frozen tissue).	Brain - Cerebellar Hemisphere
Right cerebellum (sampled at donor collection site and preserved in PAXgene fixative).	Brain - Cerebellum
Right cerebral frontal pole cortex (sampled at donor collection site and preserved in PAXgene fixative).	Brain - Cortex
Right cerebral frontal pole cortex (sampled at Miami Brain Bank and preserved as fresh frozen tissue).	Brain - Frontal Cortex (BA9)
Hippocampus (sampled at Miami Brain Bank and preserved as fresh frozen tissue).	Brain - Hippocampus
Hypothalamus (sampled at Miami Brain Bank and preserved as fresh frozen tissue).	Brain - Hypothalamus
Nucleus accumbens basal ganglia (sampled at Miami Brain Bank and preserved as fresh frozen tissue).	Brain - Nucleus accumbens (basal ganglia)
Putamen basal ganglia (sampled at Miami Brain Bank and preserved as fresh frozen tissue).	Brain - Putamen (basal ganglia)
Spinal cord (sampled at Miami Brain Bank and preserved as fresh frozen tissue).	Brain - Spinal cord (cervical c-1)
Substantia nigra (sampled at Miami Brain Bank and preserved as fresh frozen tissue).	Brain - Substantia nigra
Central breast subareolar region of the right breast, 1-2 cm under the skin surface of nipple region.	Breast - Mammary Tissue	Breast
Cultured primary fibroblasts.	Cells - Cultured fibroblasts	Cells - Cultured fibroblasts
Transformed lymphocytes.	Cells - EBV-transformed lymphocytes	Cells - EBV-transformed lymphocytes
Sigmoid colon, Obtain muscularis only; discard mucosa.	Colon - Sigmoid	Colon - Sigmoid
Transverse, Full thickness: mucosa and muscularis	Colon - Transverse	Colon - Transverse
Muscularis propria in the lowest portion of the esophagus just proximal to the stomach.	Esophagus - Gastroesophageal Junction	Esophagus
Squamous region (distal/lower third), at least 4 cm above gastroesophageal junction.	Esophagus - Muscularis
Squamous region (distal/lower third), at least 4 cm above gastroesophageal junction.	Esophagus - Mucosa	Esophagus - Mucosa
Right atrial appendage, tip (if fatty or discolored, take more proximally)	Heart - Atrial Appendage	Heart
Anterior left ventricle, 1 cm above apex and 1 cm from left anterior descending coronary artery.	Heart - Left Ventricle
Left kidney cortex.	Kidney - Cortex	Kidney
Left kidney medulla adjacent to Cortex.	Kidney - Medulla
Central right lobe, 1 cm below capsule.	Liver	Liver
Inferior segment of left upper lobe, 1 cm below the pleural surface.	Lung	Lung
Inner surface of lower lip.	Minor Salivary Gland	Salivary Gland
The gastrocnemius muscle, 2 cm below the patella.	Muscle - Skeletal	Muscle - Skeletal
Left tibial. Peripheral tibial nerve from gastrocnemius region	Nerve - Tibial	Nerve - Tibial
Mid-portion (not tail).	Pancreas	Pancreas
Entire pituitary gland.	Pituitary	Pituitary
Non-nodular region of representative region.	Prostate	Prostate
Extension of the abdominal incision to the suprapubic area avoiding pubic hair.	Skin - Not Sun Exposed (Suprapubic	Skin
Left or right leg 2 cm below patella on medial side.	Skin - Sun Exposed (Lower leg)
Thickened mucosa corresponding to lymphoid nodules (Peyer Patches) just proximal to the ileocecal valve in the most distal part of the small intestine.	Small Intestine - Terminal Ileum	Small Intestine - Terminal Ileum
Central region, 5 mm below capsule.	Spleen	Spleen
Body (Gently rinse mucosa with normal saline before aliquot preparation)	Stomach	Stomach
Left testis (and right testis if necessary to obtain sufficient tissue for aliquots).	Testis	Testis
Most grossly non-nodular normal regions from either side (whichever side is observed to be more normal).	Thyroid	Thyroid
Ectocervix (squamous) from uterus. Bivalve uterus along the endocervical canal to open uterus and cervix from external os to fundus.	Cervix - Ectocervix	Female_Reproductive
Endocervix (glandular) from uterus. Bivalve uterus along the endocervical canal to open uterus and cervix from external os to fundus.	Cervix - Endocervix
Left (and right if needed for sufficient aliquots) starting at, and to include, fimbriated end.	Fallopian Tube
Most normal regions of the left ovary (and right if necessary to obtain sufficient aliquots).	Ovary
Corpus. Bivalve uterus along endocervical canal to fundus.	Uterus
Anterior.	Vagina
Femoral vein; subclavian vein and heart are other possible sites.	Whole Blood	Whole Blood
Total number of tissues:	54	30

### Sheet: Table S2-TabulaSapiens-V1-Merge
Supplementary Table S2: Merged cell-type groups for the three reference augmentations assessed in this study (BDa inner, BDa outer, and HBA inner). For each group, the corresponding abbreviated names used in Supplementary Figures S9 and S10 are provided.
TSP-BDa Outer		TSP-BDa Inner		TSP-HBA Inner
Merged group	Abbreviated name (if any)	Merged group	Abbreviated name (if any)	Merged group	Abbreviated name (if any)
OPC/astrocytes/oligodendrocytes		OPC/astrocytes/oligodendrocytes		Bergmann glial cell/astrocyte/ependymal cell
acinar cell of salivary gland		acinar cell of salivary gland		acinar cell of salivary gland
activated cd4-positive, alpha-beta t cell/activated cd8-positive, alpha-beta t cell/t cell	activated cd4- or cd8-positive αβ T cells/ T cells	activated cd4-positive, alpha-beta t cell/activated cd8-positive, alpha-beta t cell/t cell	activated cd4- or cd8-positive αβ T cells/ T cells	activated cd4-positive, alpha-beta t cell/activated cd8-positive, alpha-beta t cell/gamma-delta t cell/t cell	activated & γδ T cells (broad T)
adventitial cell/fibroblast/mesenchymal stem cell of adipose tissue/stromal cell	stromal fibroblasts (adventitial/MSCs)	adventitial cell/fibroblast/mesenchymal stem cell of adipose tissue/stromal cell	stromal fibroblasts (adventitial/MSCs)	adventitial cell/fibroblast/mesenchymal stem cell of adipose tissue/stromal cell	stromal fibroblasts (adventitial/MSCs)
b cell		b cell		b cell
basal cell		basal cell		basal cell of prostate epithelium
basal cell of prostate epithelium		basal cell of prostate epithelium		basal cell/medullary thymic epithelial cell
basophil/mast cell		basophil/mast cell		basophil/mast cell
best4+ intestinal epithelial cell, human/enterocyte of epithelium proper of small intestine/small intestine goblet cell/transit amplifying cell of small intestine	intestinal epithelial cells	best4+ intestinal epithelial cell, human/enterocyte of epithelium proper of small intestine/small intestine goblet cell/transit amplifying cell of small intestine	intestinal epithelial cells	best4+ intestinal epithelial cell, human/enterocyte of epithelium proper of small intestine/small intestine goblet cell/transit amplifying cell of small intestine	intestinal epithelial cells
bladder urothelial cell		bladder urothelial cell		bladder urothelial cell
capillary endothelial cell/endothelial cell of artery		capillary endothelial cell/endothelial cell of artery		capillary endothelial cell/cardiac endothelial cell/endothelial cell of artery	vascular endothelial cells
cardiac endothelial cell		cardiac endothelial cell		cd4-positive, alpha-beta t cell/cd4-positive, alpha-beta thymocyte/cd8-positive, alpha-beta thymocyte/naive thymus-derived cd4-positive, alpha-beta t cell/regulatory t cell/thymocyte	thymic T lineage (CD4/CD8/Treg)
cd4-positive, alpha-beta t cell/naive thymus-derived cd4-positive, alpha-beta t cell/regulatory t cell	CD4 T cells & Tregs	cd4-positive, alpha-beta t cell/naive thymus-derived cd4-positive, alpha-beta t cell/regulatory t cell	CD4 T cells & Tregs	cd8-positive, alpha-beta t cell/innate lymphoid cell/naive thymus-derived cd8-positive, alpha-beta t cell	CD8 T cells & innate lymphoid cell
cd4-positive, alpha-beta thymocyte		cd4-positive, alpha-beta thymocyte		central nervous system macrophage
cd8-positive, alpha-beta t cell/naive thymus-derived cd8-positive, alpha-beta t cell	CD8 T cells	cd8-positive, alpha-beta t cell/naive thymus-derived cd8-positive, alpha-beta t cell	CD8 T cells	choroid plexus epithelial cell
cd8-positive, alpha-beta thymocyte/thymocyte		cd8-positive, alpha-beta thymocyte/thymocyte		ciliated columnar cell of tracheobronchial tree/lung ciliated cell
ciliated columnar cell of tracheobronchial tree/ciliated epithelial cell/lung ciliated cell		ciliated columnar cell of tracheobronchial tree/ciliated epithelial cell/lung ciliated cell		ciliated epithelial cell/epithelial cell of uterus
classical monocyte/intermediate monocyte/monocyte/non-classical monocyte	monocytes	classical monocyte/intermediate monocyte/monocyte/non-classical monocyte	monocytes	classical monocyte/intermediate monocyte/monocyte/myeloid dendritic cell/non-classical monocyte	monocytes & myeloid DCs
club cell		club cell		club cell/type i pneumocyte
colon endothelial cell		colon endothelial cell		colon endothelial cell
common myeloid progenitor/hematopoietic stem cell		common myeloid progenitor/hematopoietic stem cell		common myeloid progenitor/erythroid progenitor cell
duct epithelial cell/ionocyte		duct epithelial cell/ionocyte		duct epithelial cell/ionocyte/mucus secreting cell
endothelial cell of arteriole/endothelial cell of venule		endothelial cell of arteriole/endothelial cell of venule		endothelial cell/endothelial cell of arteriole/endothelial cell of lymphatic vessel/endothelial cell of venule/vein endothelial cell	endothelial cells (vascular & lymphatic)
endothelial cell/endothelial cell of lymphatic vessel/vein endothelial cell	endothelial cells (vascular & lymphatic)	endothelial cell/endothelial cell of lymphatic vessel/vein endothelial cell	endothelial cells (vascular & lymphatic)	enterocyte of epithelium proper of duodenum
enterocyte of epithelium proper of duodenum		enterocyte of epithelium proper of duodenum		enteroendocrine cell of small intestine
enteroendocrine cell of small intestine		enteroendocrine cell of small intestine		enteroglial cell
enteroglial cell		enteroglial cell		erythrocyte/platelet
epithelial cell of uterus		epithelial cell of uterus		fast muscle cell/slow muscle cell
erythrocyte/platelet		erythrocyte/platelet		hematopoietic stem cell
erythroid progenitor cell		erythroid progenitor cell		hepatocyte
fast muscle cell/slow muscle cell		fast muscle cell/slow muscle cell		intestinal crypt stem cell of small intestine/paneth cell of epithelium of small intestine	Intestinal crypt niche cells
gamma-delta t cell		gamma-delta t cell		intestinal tuft cell/large intestine goblet cell/tuft cell of colon	colonic epithelial cells (tuft & goblet)
hepatocyte		hepatocyte		intrahepatic cholangiocyte
innate lymphoid cell		innate lymphoid cell		kidney epithelial cell
intestinal crypt stem cell of small intestine/paneth cell of epithelium of small intestine	Intestinal crypt niche cells	intestinal crypt stem cell of small intestine/paneth cell of epithelium of small intestine		langerhans cell
intestinal tuft cell/large intestine goblet cell/tuft cell of colon	Colonic epithelial cells (tuft & goblet)	intestinal tuft cell/tuft cell of colon		leukocyte
intrahepatic cholangiocyte		intrahepatic cholangiocyte		luminal cell of prostate epithelium
kidney epithelial cell		kidney epithelial cell		luminal epithelial cell of mammary gland
langerhans cell		langerhans cell		macrophage
leukocyte		large intestine goblet cell		mature nk t cell/natural killer cell
luminal cell of prostate epithelium		leukocyte		melanocyte/progenitor cell of mammary luminal epithelium
luminal epithelial cell of mammary gland		luminal cell of prostate epithelium		mesenchymal stem cell/tendon cell
macrophage		luminal epithelial cell of mammary gland		mesothelial cell/schwann cell
mature nk t cell/natural killer cell		macrophage		mural cell/pericyte
medullary thymic epithelial cell		mature nk t cell/natural killer cell		myo-medullary thymic epithelial cell
melanocyte		medullary thymic epithelial cell		myoepithelial cell
mesenchymal stem cell/tendon cell		melanocyte		myometrial cell
mesothelial cell		mesenchymal stem cell/tendon cell		neuro-medullary thymic epithelial cell
microglia		mesothelial cell		neuron
mucus secreting cell/respiratory goblet cell		microglia		neutrophil
mural cell/pericyte		mucus secreting cell/respiratory goblet cell		oligodendrocyte
myeloid dendritic cell		mural cell/pericyte		oligodendrocyte precursor cell
myo-medullary thymic epithelial cell		myeloid dendritic cell		pancreatic a cell
myoepithelial cell		myo-medullary thymic epithelial cell		pancreatic acinar cell
myometrial cell		myoepithelial cell		pancreatic d cell/type b pancreatic cell
neuro-medullary thymic epithelial cell		myometrial cell		pancreatic ductal cell
neurons		neuro-medullary thymic epithelial cell		pancreatic stellate cell/smooth muscle cell
neutrophil		neurons		plasma cell
pancreatic a cell/pancreatic d cell/type b pancreatic cell	Pancreatic islet endocrine cells	neutrophil		pulmonary ionocyte/respiratory goblet cell
pancreatic acinar cell		pancreatic a cell		regular atrial cardiac myocyte/ventricular cardiac muscle cell	cardiomyocytes (atrial & ventricular)
pancreatic ductal cell		pancreatic acinar cell		salivary gland cell
pancreatic stellate cell		pancreatic d cell/type b pancreatic cell		sebum secreting cell
plasma cell		pancreatic ductal cell		serous cell of epithelium of bronchus
progenitor cell of mammary luminal epithelium		pancreatic stellate cell		serous cell of epithelium of trachea
pulmonary ionocyte		plasma cell		stratified squamous epithelial cell
regular atrial cardiac myocyte/ventricular cardiac muscle cell	cardiomyocytes (atrial & ventricular)	progenitor cell of mammary luminal epithelium		taste receptor cell
salivary gland cell		pulmonary ionocyte		tissue-resident macrophage
schwann cell		regular atrial cardiac myocyte/ventricular cardiac muscle cell	cardiomyocytes (atrial & ventricular)	tracheal goblet cell
sebum secreting cell		salivary gland cell		type ii pneumocyte
serous cell of epithelium of bronchus		schwann cell
serous cell of epithelium of trachea		sebum secreting cell
smooth muscle cell		serous cell of epithelium of bronchus
stratified squamous epithelial cell		serous cell of epithelium of trachea
taste receptor cell		smooth muscle cell
tissue-resident macrophage		stratified squamous epithelial cell
tracheal goblet cell		taste receptor cell
type i pneumocyte		tissue-resident macrophage
type ii pneumocyte		tracheal goblet cell
		type i pneumocyte
		type ii pneumocyte
